# An Enhancement of Extrachromosomal Circular DNA Enrichment and Amplification to Address the Extremely Low Overlap Between Replicates

**DOI:** 10.1101/2025.06.28.662146

**Authors:** Charles M. Burnham, Alongkorn Kurilung, Visanu Wanchai, Birgritte Regenberg, Jesus Delgado-Calle, Alexei G. Basnakian, Intawat Nookaew

## Abstract

Extrachromosomal circular DNA (eccDNA) of chromosomal origin is present in all eukaryotic organisms and tissues that have been tested. Populations of eccDNA exhibit immense diversity and a characteristically low degree of overlap between samples, suggesting low inheritance of eccDNA between cells or a deficiency in the methods by which eccDNA is detected. This study revisits the Circle-seq approach for enrichment of eccDNA to address these limitations, hypothesizing that experimental procedures significantly contribute to the observed low eccDNA overlap. We optimized the protocol by reducing the time needed to complete the procedure. Linear DNA is digested by increasing Exonuclease V activity. We employed CRISPR-Cas9 for mitochondrial linearization, which proved superior to using restriction enzymes. A key finding is the critical role of random hexamer primer concentration and genomic DNA input in Rolling circle amplification (RCA) for generating high-quality long amplicons from eccDNA (concatemeric tandem copy [CTC]), essential for confident *de novo* eccDNA construction from long-read sequencing data. Lower primer concentrations substantially increased the percentage of CTC-derived eccDNA and improved the overlap of identified eccDNAs in technical replicates. Applying this revised approach to human myeloma and breast cancer cell lines, as well as xenograft models, demonstrated >50% overlap in detected eccDNA, a substantial improvement over the <1% overlap observed in previous studies. Additionally, the oncogenic signature of eccDNAs can be identified across all replicates. These findings provide guidelines for developing standardized procedures for eccDNA profiling, advancing our understanding of eccDNA biology, and its potential clinical applications.
