## Supplementary data for "An Enhancement of Extrachromosomal Circular DNA Enrichment and Amplification to Address the Extremely Low Overlap Between Replicates"

### Sheet: Summary
Cell type	Sample	Number of total replicates	Number of eccDNA carries oncogene	Number of oncogenes detected	Oncogenes detected in all replicate
Multiple myeloma	OPM-2 (Xenogratfed)	7	1557	358	8 (7 replicate)
	OPM-2 (culture	3	440	182	52 (3 replicates)
Breast	AU565	3	190	79	18 ( 3 replicates)
	HCC1143	3	63	24	7 ( 3 replicates)
	HCC1395	3	246	105	22 (3 replicates)
	MCF10A	3	60	18	7 ( 3 replicates)
	SKBR3	3	326	143	21 (3 replicates)

### Sheet: OPM-2 Xenografted
Oncogene	Nuber eccDNA carries oncogene	number of repicate found oncogene	Size(bp) maximum	Coverage dpth- maximum
ABI1	1	1	232	136.26
ABL2	4	3	1076	152.22
ACSL3	2	2	488	49.29
ACVR1B	4	4	455	276.24
ACVR2A	2	2	269	73.81
AFF1	3	3	508	179.31
AFF3	5	5	357	254.74
AFF4	1	1	472	9.88
AKAP9	2	2	999	37.47
AKT1	13	6	712	800.27
AKT2	1	1	395	14.7
AKT3	3	2	719	46.98
ANK1	14	6	870	201.7
ARHGAP35	2	2	388	16.29
ARHGAP5	8	6	606	101.63
ARHGEF10	14	6	1747	315.3
ARHGEF10L	4	3	6693	81.21
ARID1A	1	1	222	6.75
ARID1B	10	6	1968	179.56
ARNT	1	1	670	7.31
ASPSCR1	14	6	1316	228.05
ASXL2	2	2	1120	58.67
ATF1	1	1	398	47.22
ATP1A1	1	1	290	5.92
ATP2B3	7	3	1974	257.01
ATRX	1	1	629	10.95
AXIN1	9	5	1308	159.89
AXIN2	4	4	563	46.59
BAZ1A	2	2	546	44.07
BCL11B	16	6	1135	344.3
BCL3	1	1	371	5.91
BCL7A	4	4	834	14.78
BCL9L	5	4	1132	41.22
BCORL1	1	1	578	6.31
BCR	8	3	931	392.97
BRAF	5	5	514	1319.68
BRCA1	1	1	233	10.06
BRD3	5	4	1083	248.3
BRD4	2	2	254	18
BTG2	1	1	1441	46.97
CACNA1D	1	1	372	13.02
CAMTA1	14	5	1608	94.78
CANT1	2	2	374	122.95
CARD11	3	2	445	20.37
CASP3	4	4	902	231.13
CASP8	4	4	1858	1316.36
CBFA2T3	23	7	2167	221.77
CBFB	4	4	667	37.66
CCDC6	2	2	417	9.9
CCND1	4	2	498	31.64
CCND3	1	1	706	44.12
CCNE1	1	1	168	17.58
CDH1	2	2	363	14.5
CDK6	1	1	436	10.79
CDKN2A	2	2	376	129.93
CDKN2C	1	1	383	54.15
CDX2	7	7	869	171.94
CHST11	2	2	355	98.4
CIC	2	2	5101	15.38
CIITA	2	1	450	11.4
CLIP1	6	5	1006	138.41
CNBP	2	2	359	28.5
CNOT3	3	3	358	26.29
CNTNAP2	4	3	552	503.31
CNTRL	1	1	273	6.08
COL1A1	3	3	4325	34.27
COX6C	1	1	343	7.97
CPEB3	2	2	443	64.76
CREB3L1	4	4	902	126.3
CREBBP	2	2	358	11.95
CRTC1	14	5	1033	381.5
CSF1R	4	3	1070	233.24
CSF3R	4	3	570	287.06
CTNNA2	2	2	810	42.19
CTNND2	2	2	217	8.89
CUL3	6	5	368	64.57
CUX1	6	3	871	286.04
CXCR4	1	1	290	6.94
CYLD	4	3	497	39.78
DCC	1	1	533	8.45
DEK	1	1	335	15.68
DNM2	5	4	2726	63.44
DNMT3A	7	6	2186	60.24
EBF1	2	2	845	44.32
ECT2L	1	1	378	39.02
EGFR	3	3	793	66.14
EIF1AX	2	2	478	78.47
ELK4	1	1	414	19.84
ELL	5	3	2880	31.52
ELN	3	3	3548	19.91
EPHA7	1	1	329	13.8
EPS15	6	5	567	1382.74
ERBB2	6	5	592	195.44
ERBB4	1	1	57	35.49
ESR1	2	2	1050	104.83
ETV5	1	1	313	7.98
EXT1	1	1	268	5.88
EZH2	5	5	1007	116.9
EZR	1	1	944	13.62
FAM131B	4	4	5327	43.05
FANCC	1	1	1250	16.31
FANCD2	2	2	762	88.3
FANCE	4	4	2602	28.58
FANCF	1	1	379	5.02
FAT1	3	3	529	112.34
FBLN2	7	4	936	39.15
FBXO11	4	4	835	49.31
FGFR1	3	2	1262	15.47
FGFR2	2	2	382	128.51
FGFR3	21	6	1162	210.86
FH	2	2	603	110.26
FHIT	1	1	374	17.32
FIP1L1	1	1	502	7.98
FKBP9	2	1	1979	7.66
FLNA	6	5	524	1590.71
FLT3	4	4	549	94.92
FLT4	5	4	1163	40.57
FNBP1	1	1	360	11.62
FOXA1	2	2	667	52.69
FOXL2	1	1	129	14.36
FOXO3	4	3	613	219.6
FOXP1	5	5	478	443.31
GAS7	11	5	1744	228.69
GATA2	11	5	763	2494.82
GATA3	1	1	199	18.11
GNA11	13	5	984	118.1
GNAQ	3	3	1892	20.63
GNAS	7	3	1041	121.55
GOLPH3	6	5	940	53.79
GPC3	1	1	374	146.3
GPC5	2	1	355	45.97
GPHN	4	4	1290	71.21
GRIN2A	3	3	326	351.6
GSK3B	3	3	810	5400.04
GTF2I	2	2	312	30.83
H3F3A	1	1	462	9.69
HIF1A	2	2	315	24.9
HIP1	8	4	1639	141.05
HMGA1	1	1	806	39.37
HMGA2	1	1	236	13.66
HMGN2P46	1	1	426	79.8
HOOK3	5	4	697	28.2
HOXA11	2	2	393	49.21
HOXA13	4	3	330	133.51
HOXC13	1	1	561	22.15
HOXD11	1	1	371	24.94
HRAS	2	2	421	20.03
HSP90AA1	1	1	324	5.81
IGF2BP2	7	5	1503	79.32
IL21R	2	2	3335	9.38
IRF4	4	4	509	144.39
JAK2	3	2	615	53.19
JAK3	1	1	840	8.22
JAZF1	7	4	637	163.98
KAT6B	2	2	275	316.82
KDM6A	4	4	1839	87.56
KDSR	1	1	759	9.01
KMT2A	2	2	1002	114.56
KMT2C	2	2	395	65.51
KMT2D	1	1	593	9.43
KRAS	1	1	787	17.65
KTN1	1	1	292	17.83
LARP4B	2	2	453	74.4
LASP1	8	5	923	245.02
LATS1	2	2	258	80.54
LATS2	6	3	707	40.91
LCK	1	1	294	17.8
LEF1	3	3	551	27.48
LEPROTL1	2	2	443	19.47
LMNA	5	4	6235	39.14
LMO1	3	3	639	16.48
LMO2	1	1	233	8.07
LPP	3	3	793	238.88
LSM14A	6	6	1064	180.67
LYN	1	1	645	15.9
LZTR1	8	4	772	182.24
MAF	2	2	691	50.2
MAFB	2	2	364	236.43
MALT1	1	1	204	4.97
MAP2K1	3	3	495	57.36
MAP2K2	3	3	549	28.34
MAP2K4	1	1	273	16.18
MAP3K1	2	2	485	2035.57
MAPK1	6	6	542	155.14
MDM2	2	2	428	91.31
MDM4	2	2	342	9.59
MDS2	1	1	230	36.36
MECOM	1	1	365	39.65
MEN1	2	2	393	12.35
MET	1	1	455	21.69
MGMT	4	3	364	84.82
MITF	1	1	1114	18.52
MLLT1	13	6	2279	224.61
MLLT10	3	2	718	62.53
MLLT6	5	5	1147	3104.87
MN1	12	6	708	41.22
MNX1	5	5	937	41.74
MPL	1	1	355	7
MSH2	5	5	1209	184.06
MSI2	2	1	2442	12.32
MSN	1	1	301	6.43
MUC4	7	5	788	150.74
MYC	2	2	202	9.84
MYCN	3	3	499	67.4
MYH11	2	2	2833	10.72
MYO5A	5	3	666	57.55
MYOD1	2	2	657	22.33
N4BP2	13	7	649	289.57
NAB2	3	3	1165	11.29
NBEA	3	3	547	9.28
NCOR1	7	6	854	41.69
NCOR2	32	7	4067	89.66
NDRG1	2	2	401	12.17
NF1	3	3	481	852.19
NF2	9	6	836	351.19
NFATC2	1	1	357	8.54
NFE2L2	3	3	666	22.82
NFIB	7	3	594	977.41
NFKB2	1	1	590	12.11
NFKBIE	1	1	395	26.38
NOTCH1	40	7	1373	180.49
NOTCH2	1	1	424	33.78
NR2F2	7	5	352	1040.79
NR4A3	4	3	1537	105.42
NRG1	4	3	584	112.09
NSD1	6	5	936	518.27
NT5C2	3	3	996	141.1
NTRK2	2	2	745	100.55
NTRK3	1	1	1772	6.38
NUMA1	1	1	1005	8.08
OLIG2	4	4	740	55.49
PATZ1	1	1	406	10.55
PAX5	7	5	667	450.18
PAX7	3	2	398	84.57
PAX8	3	2	397	314.08
PCBP1	2	2	1487	22.72
PCM1	1	1	62	33.1
PDE4DIP	6	4	1262	114.39
PDGFB	7	5	361	141.66
PDGFRA	6	4	810	124.41
PDGFRB	2	1	1156	7.1
PER1	2	2	1629	39.15
PHOX2B	2	2	309	92.24
PIK3R1	3	3	621	112.95
PIK3R2	5	4	348	281.31
PIM1	2	2	1123	23.58
PLEC	35	6	14034	802.35
POLE	6	4	1390	213.78
POLG	2	2	1382	37.07
PPM1D	3	3	741	161.72
PRDM16	65	7	3227	2129.8
PRDM2	1	1	91	21.34
PRKACA	1	1	1093	12.23
PRKCB	1	1	236	16.79
PRRX1	2	2	756	107.89
PSIP1	5	5	425	637.89
PTCH1	5	4	490	33.91
PTEN	4	4	350	26.87
PTK6	2	2	353	33.39
PTPN11	2	2	564	24.68
PTPN6	2	2	368	81.9
PTPRB	3	3	336	120.24
PTPRD	2	2	191	103.25
PTPRK	1	1	342	129.95
PTPRT	2	2	356	54.95
PWWP2A	1	1	500	9.45
RAF1	1	1	576	10.39
RALGDS	12	6	1393	469.57
RAP1GDS1	3	3	574	10.17
RARA	9	5	1475	145.47
RB1	3	3	499	66.52
RBM10	1	1	477	79.82
RECQL4	10	6	2017	75.97
REL	2	2	455	192.57
RET	6	5	2132	45.32
RGPD3	1	1	362	238.91
RGS7	3	3	1464	41.2
RICTOR	1	1	531	9.11
RMI2	1	1	1446	12.39
RNF213	6	4	3286	153.84
RNF43	1	1	392	9.97
RPN1	3	3	532	22.52
RUNX1	2	2	985	22.76
RUNX1T1	5	5	550	1654.03
RXRA	48	6	2247	695.96
SALL4	1	1	515	5.07
SDC4	1	1	392	4.46
SETBP1	1	1	176	8.86
SETD1B	3	2	6713	40.14
SETD2	3	2	609	20.15
SGK1	4	4	544	48.11
SH2B3	2	2	497	6.59
SH3GL1	6	4	1057	1011.47
SIRPA	4	4	871	24.6
SIX2	3	3	352	33.72
SKI	27	6	2170	1291.6
SLC34A2	1	1	347	9.07
SMAD2	1	1	226	17.88
SMAD3	2	2	380	65.37
SMAD4	3	2	389	30.13
SMARCA4	4	2	623	24.27
SMARCE1	2	2	625	272.86
SMO	4	4	1195	1257.28
SNX29	2	2	3556	12.13
SOCS1	1	1	1446	12.39
SOX2	1	1	197	18.9
SOX21	1	1	513	7.11
SPECC1	3	2	540	117.27
SPEN	4	3	964	81.32
SRC	11	4	1838	82.85
SRGAP3	1	1	1301	9.84
SRSF2	1	1	402	13.73
SS18L1	11	4	2181	109.82
STAG1	6	5	1007	85.33
STAG2	1	1	999	22.87
STAT3	1	1	478	51.03
STAT5B	3	2	2517	32.57
STAT6	3	2	2322	71.41
STK11	12	6	1602	190.19
STRN	3	3	499	46.36
SUFU	4	4	780	675.46
SYK	2	2	306	15.9
TAL1	1	1	342	14.76
TBL1XR1	1	1	1294	21.51
TBX3	1	1	361	34.73
TCEA1	1	1	239	56.16
TCF3	14	6	1100	240.71
TEC	5	4	671	309.15
TERT	8	5	2600	41.02
TFEB	7	4	567	2232.31
TGFBR2	1	1	183	18.17
TLX1	3	1	1350	24.55
TLX3	5	4	603	40.65
TMPRSS2	4	4	886	21.29
TNFRSF14	3	3	868	34.52
TNRC18	16	7	1575	209.73
TOP1	1	1	320	16.03
TPM4	4	3	816	130.49
TRAF7	9	6	864	341.33
TRIM33	5	5	779	242.67
TRRAP	3	3	657	22.73
TSC2	21	6	2121	303.77
USP44	2	2	602	17.56
USP6	6	3	656	29.7
USP9X	3	2	472	33.01
WNK2	11	5	1838	310.29
WRN	1	1	333	9.59
WT1	3	3	729	52.67
YAP1	4	4	456	163.85
YWHAE	1	1	701	43.15
ZBTB16	3	3	771	14.35
ZCCHC8	2	2	230	28.82
ZEB1	10	7	1502	60.42
ZFHX3	1	1	361	19.11
ZMYM2	5	5	442	48.03
ZMYM3	2	2	2629	17.92
ZNF429	5	3	689	24.05
ZNRF3	2	2	321	9.68

### Sheet: OPM-2 cultred
Oncogene	Nuber eccDNA carries oncogene	number of repicate found oncogene	Size(bp) maximum	Coverage dpth- maximum
ABL2	4	3	1078	1158.84
ACSL3	1	1	286	79.66
ACVR1B	3	3	360	1988.02
ACVR2A	1	1	259	8.78
AKAP9	3	3	995	12.78
AKT1	1	1	16838	6.66
AKT2	2	1	3631	12
ANK1	3	2	404	60.12
ARHGAP5	2	2	606	156.88
ARHGEF10	1	1	1334	6.08
ARHGEF10L	3	3	4018	26.19
ARID1B	3	3	274	517.47
ARNT	1	1	665	15.08
ASPSCR1	3	3	13818	1239.37
ATP1A1	3	3	410	52.84
ATP2B3	3	3	4647	13.58
AXIN1	4	3	1062	67.32
BCL11B	4	2	6541	274.7
BCL7A	1	1	340	67.33
BCR	4	2	5013	26.99
BRAF	1	1	375	6.55
BRD3	1	1	2332	7.27
BRD4	1	1	216	18.04
CALR	1	1	7815	9.47
CAMTA1	10	3	13277	125.66
CARD11	5	2	5839	16.34
CASP8	1	1	1836	1736.89
CBFA2T3	7	3	10911	27.93
CBLC	2	2	2287	17.23
CCND1	1	1	3638	5.43
CDH1	6	3	16783	110.54
CDX2	2	2	699	296.21
CHD4	2	2	6879	14.52
CIC	1	1	9967	7.73
CLIP1	3	2	897	179.88
CNOT3	2	2	23980	12.81
CNTNAP2	3	2	881	286.63
CREB3L1	1	1	365	33.23
CRTC1	4	2	15393	5367.91
CRTC3	1	1	2229	8.09
CUX1	3	2	2522	15.81
CYLD	3	3	319	104.23
DICER1	1	1	146	10
DNM2	2	1	2556	6.85
DNMT3A	3	2	6319	90.91
EGFR	6	3	363	579.29
ELL	2	2	7903	42.33
ELN	2	2	5745	249.24
EP300	2	2	287	97.94
ERBB2	1	1	1087	5.07
ERBB3	1	1	7286	9.7
ERCC2	1	1	4649	10.66
ERG	2	2	3261	34.62
ESR1	7	3	5778	102.45
ETV4	1	1	3623	9.3
ETV6	1	1	274	19.88
EZH2	2	2	384	97.78
FADD	1	1	296	9.39
FBLN2	1	1	3356	5.1
FBXW7	3	3	957	468.51
FGFR1	1	1	2711	8.5
FGFR3	3	2	540	129.57
FLCN	3	3	2316	77.25
FLT4	1	1	14197	14.02
FNBP1	2	2	3591	50.97
FOXL2	1	1	635	5.58
FOXO3	1	1	375	12.71
GAS7	2	2	549	77.67
GNA11	4	3	3077	176.56
GNAS	6	3	572	158.95
GOLPH3	2	2	868	24.91
GSK3B	2	2	265	281.42
HIP1	3	2	2842	9.27
HMGA1	3	3	205	116.97
HMGA2	1	1	332	16.83
HNF1A	2	2	7281	14.43
HOOK3	3	3	613	167.58
HRAS	1	1	5936	5.77
IL21R	3	2	10097	20.9
IL6ST	1	1	240	7.99
KLK2	1	1	894	6.66
KMT2A	2	2	286	93.51
KMT2D	1	1	187	21.76
LARP4B	1	1	1563	19.49
LASP1	2	2	10250	22.97
LATS2	2	2	246	19.43
LCK	2	2	4220	7.39
LEF1	3	3	551	66.15
LMNA	1	1	195	18.64
LMO1	1	1	814	14.96
LMO2	3	3	519	605.58
LPP	1	1	344	89.24
LSM14A	1	1	984	12.81
MAFB	3	3	667	447.72
MALT1	2	2	584	196.51
MAP2K1	1	1	69	64.94
MAP3K1	2	2	254	78.69
MAPK1	2	2	529	44.19
MDM4	3	2	549	59.15
MDS2	2	2	1835	6.59
MEN1	1	1	789	18.65
MLLT1	1	1	318	80.23
MLLT6	2	1	13539	25.92
MN1	5	3	4768	3117.27
MNX1	1	1	250	12.74
MSH2	6	3	5736	429.2
MSI2	1	1	9209	8.07
MSN	1	1	4501	11.5
MUC1	1	1	7294	19.23
MUC4	3	1	10622	58.57
N4BP2	2	2	337	126.72
NCOR1	3	3	424	170.88
NCOR2	7	3	3572	97.85
NF2	1	1	7330	5.58
NFATC2	2	2	685	69.49
NFE2L2	1	1	337	46.54
NIN	3	3	588	136.42
NOTCH1	7	3	10043	88696.4
NUP98	3	3	292	511.81
PATZ1	2	2	537	28.05
PAX7	7	3	20365	176.81
PDE4DIP	3	3	243	2085.59
PDGFRB	2	2	12541	55.07
PIK3CA	3	3	348	82.35
PLAG1	1	1	3708	7.42
PLEC	1	1	31351	471.66
POLE	2	2	2784	13.41
POLR2A	1	1	918	9.35
PRDM16	17	3	5298	668.05
PRDM2	3	3	302	312.45
PRKACA	4	3	6789	169.94
PRRX1	3	3	2100	266.02
PTPN6	1	1	642	7.26
PTPRK	2	2	380	42.43
RAF1	1	1	4274	6.56
RALGDS	3	3	350	62.02
RAP1GDS1	1	1	553	10.02
RARA	4	3	2533	105.83
RECQL4	1	1	41513	11.38
RET	4	3	16651	96.88
RNF213	2	2	771	22.41
RPN1	1	1	1474	7.11
RXRA	5	2	58104	202.97
SET	3	3	265	1642.28
SETD1B	3	3	1350	13.49
SETD2	1	1	243	18.26
SH3GL1	1	1	11818	15.29
SKI	5	3	2693	74.68
SMAD2	4	3	272	9880.6
SMAD3	1	1	1214	6.93
SMARCA4	2	2	4052	64.27
SNX29	1	1	4803	14.3
SOX21	3	3	2070	1439.37
SPECC1	1	1	8580	20.59
SRC	6	3	6972	139.15
SRGAP3	2	2	4354	29.03
SS18L1	3	3	1695	234.08
STK11	2	1	368	55.09
SUFU	2	1	536	9.04
SUZ12	1	1	1028	8.18
TCF3	4	3	260	227.45
TCF7L2	1	1	1001	9.59
TEC	1	1	654	25.13
TERT	2	2	274	53.33
TFE3	1	1	2815	20.87
TFEB	1	1	2240	27.72
TFPT	1	1	5675	5.74
TMPRSS2	1	1	3106	6.65
TNFRSF14	2	2	1762	145.76
TNRC18	2	2	1348	19.89
TPM3	1	1	1892	6.47
TPM4	3	3	469	86.13
TRAF7	1	1	12691	15.3
TSC2	3	2	4139	27.6
USP44	2	2	256	10.91
USP9X	2	2	394	112.22
WNK2	6	3	2029	689.1
ZBTB16	1	1	6581	8.08
ZEB1	3	3	1197	253.27
ZFHX3	2	2	401	78.58
ZNF429	1	1	539	13.51
ZNRF3	2	1	599	26.03

### Sheet: AU565
Oncogene	Nuber eccDNA carries oncogene	number of repicate found oncogene	Size(bp) maximum	Coverage dpth- maximum
ABL2	3	3	947	328.73
AKT1	3	2	17322	80.51
ARHGAP5	1	1	606	8.95
ARHGEF10L	2	2	6858	9.84
ARID1A	6	3	808	2334.01
ASPSCR1	7	3	12807	523.69
ATP2B3	1	1	5665	7.45
BCR	2	2	3637	10
BRCA1	1	1	2387	110.43
CARD11	1	1	4744	5.5
CASP8	2	2	1836	331.33
CBFA2T3	7	3	6329	352.75
CDK12	1	1	461	7
CHEK2	1	1	8400	16.12
CNTNAP2	3	3	220	678.42
CREBBP	1	1	745	204.27
CUX1	1	1	408	7.34
DNMT3A	1	1	4753	7.78
DROSHA	1	1	9792	11.82
EGFR	2	1	807	130.51
ELL	7	3	4495	265.56
ERBB2	3	2	2305	119.16
ERC1	6	3	320	11427.3
FAM131B	1	1	14077	12.47
FAT1	1	1	342	47.96
FGFR3	1	1	1237	10.2
FHIT	1	1	23739	12.05
FLT4	2	2	12373	20.59
GNAS	1	1	283	116.59
GPC5	2	2	546	86.11
GPHN	4	3	1284	123.38
HMGA1	2	2	426	90.92
JAK3	1	1	2305	8.06
JAZF1	2	2	617	14.55
KMT2A	6	3	241	4512.79
KMT2D	2	2	223	91.78
KTN1	1	1	343	11.88
LARP4B	6	3	623	960.3
LATS2	6	3	298	810.85
LEF1	2	2	551	36.31
LMNA	6	3	3606	1479.47
MALT1	6	3	514	789.85
MDM4	1	1	1038	7.25
MET	6	3	318	8760.4
MLLT1	1	1	360	5.85
MSH2	1	1	1735	18.54
MUC4	1	1	429	15.67
MYC	3	2	10887	11.66
N4BP2	6	3	488	141.34
NCOR1	2	2	607	47.06
NCOR2	2	2	10560	8.75
NSD1	6	3	694	289.21
NT5C2	1	1	1052	8.53
PAX7	1	1	3356	5.14
PDGFRA	1	1	3444	41.73
PDGFRB	1	1	1561	13.96
PLEC	5	3	809	32.44
PRDM16	2	2	15709	33.95
PRKCB	1	1	436	21.38
RAD51	1	1	1939	29.64
RBM10	2	2	11886	20.05
RECQL4	2	2	5164	11.34
RET	1	1	395	9.6
SET	1	1	436	12.57
SIRPA	2	2	519	180.12
SMARCA4	1	1	2057	10.92
SNX29	1	1	2740	5.59
SRC	3	2	9374	41.68
SS18L1	2	2	431	77.03
TCF7L2	1	1	160	46.83
TERT	1	1	10845	4.85
TMPRSS2	1	1	8157	6.16
TNRC18	6	3	273	4858.42
TRAF7	1	1	17775	13.09
TRIM33	1	1	833	6.02
TSC2	1	1	761	15.46
USP9X	1	1	211	19.71
WNK2	1	1	2384	88.05
ZFHX3	3	2	3314	147.57

### Sheet: HCC1143
Oncogene	Nuber eccDNA carries oncogene	number of repicate found oncogene	Size(bp) maximum	Coverage dpth- maximum
BRD4	2	2	230	17.8
CAMTA1	1	1	175	28.18
CASP8	2	1	1655	370.03
CCND1	1	1	251	245.82
CTNND2	6	3	460	1003.45
DNMT3A	6	3	576	95.25
ESR1	1	1	809	16.17
EXT1	1	1	122	8.97
LEF1	3	2	557	73.43
MAP2K1	1	1	2809	4.57
MSH2	5	3	1006	359.08
N4BP2	4	3	417	223.22
NCOR2	2	1	2514	28.38
NKX2-1	1	1	363	9.49
PLEC	8	3	1025	1726.26
PRDM16	2	2	357	292.36
PTPN11	4	3	372	384.58
RAF1	1	1	10262	7.13
RALGDS	2	1	1066	367.54
RMI2	1	1	218	17.74
TCF3	2	2	298	360.42
TERT	1	1	255	18.27
TSC2	1	1	2094	6.37
ZFHX3	5	3	271	879.4

### Sheet: HCC1395
Oncogene	Nuber eccDNA carries oncogene	number of repicate found oncogene	Size(bp) maximum	Coverage dpth- maximum
ABL2	3	2	938	11.52
ACSL6	1	1	1077	12.98
AFF3	1	1	397	107.09
AKT1	1	1	315	15.6
ANK1	1	1	294	24.08
ARHGEF10L	3	2	2671	189.28
ASPSCR1	3	3	277	NA
AXIN2	1	1	918	114.41
BCORL1	1	1	1845	7.21
BRD3	2	2	633	112
BRD4	2	2	311	9.11
CAMTA1	8	2	9730	501.41
CARD11	1	1	9899	NA
CBFA2T3	13	3	4873	845.12
CEBPA	6	3	2361	NA
CLIP1	1	1	891	NA
CNTNAP2	2	1	318	159.91
CREB3L1	1	1	693	13.07
CRTC1	1	1	13260	5.51
CUX1	6	3	2503	32.21
DNM2	6	3	2323	5511.43
DNMT3A	1	1	506	57.2
EED	1	1	12001	216.76
ELF4	2	2	1881	NA
ELL	1	1	4189	6.68
ERBB2	6	3	2428	1608.42
ETV4	3	2	8164	NA
ETV6	1	1	197	NA
FAM131B	1	1	5896	9.88
FAM135B	1	1	281	4.81
FBLN2	1	1	782	23.61
FBXW7	6	3	1520	NA
FCGR2B	1	1	1910	17.37
FLT4	2	2	6025	7.75
FUS	1	1	3610	NA
GATA2	1	1	16295	32.75
GPHN	1	1	1041	7.72
GSK3B	1	1	549	54.62
HIF1A	2	2	704	381.04
HIP1	2	2	669	85.67
HLF	1	1	1082	7.52
HMGA2	1	1	363	5.66
JAK3	1	1	488	600.61
KCNJ5	1	1	2658	9.89
KDM6A	1	1	1829	NA
LEF1	4	2	555	NA
LPP	1	1	3206	4.83
MDM4	2	2	7228	42.84
MEN1	5	3	1617	NA
MLLT1	1	1	663	9.06
MN1	8	3	4151	417.56
MSH2	6	3	1209	85.67
MSN	1	1	144	19.32
MTOR	1	1	264	6.61
NBEA	1	1	922	9.93
NCOR2	4	3	5560	37.2
NDRG1	1	1	1691	NA
NFATC2	1	1	9464	8.81
NOTCH1	5	1	6163	NA
NR2F2	1	1	659	10.21
NT5C2	1	1	2121	NA
NUP98	1	1	233	41.87
PAX5	4	3	1364	553.03
PAX7	1	1	1225	130.01
PDGFRB	2	2	1390	23.16
PHOX2B	1	1	2491	54.15
PIK3R2	1	1	13120	34.55
PLEC	12	3	1066	3427.86
POLE	1	1	2055	18.74
PRDM16	6	3	2298	2292.87
PRKD1	1	1	176	32.26
PTK6	1	1	6305	16.06
PTPN11	1	1	5935	5.63
PTPN6	3	3	1076	194.07
PTPRD	1	1	2886	162.09
RALGDS	3	3	1231	33.78
RECQL4	1	1	24337	8.71
REL	3	3	864	NA
RET	5	3	6757	NA
RMI2	1	1	932	4.92
RNF213	1	1	560	12.97
RUNX1	1	1	1967	41.94
RXRA	5	3	30561	NA
SALL4	2	2	660	192.49
SDC4	1	1	1055	3.93
SETBP1	1	1	10419	NA
SETD1B	1	1	2777	4.87
SH2B3	6	3	1074	1797.92
SH3GL1	1	1	4309	NA
SKI	1	1	679	6.42
SMAD3	2	2	3694	NA
SMARCA4	1	1	5465	6.11
SNX29	6	3	2715	1059.39
SOCS1	1	1	932	4.92
SRGAP3	1	1	633	13.47
TERT	2	1	339	NA
TFEB	2	2	2457	NA
TNRC18	1	1	1005	NA
TPM4	1	1	2101	17.19
TRAF7	1	1	19566	NA
TSC2	7	3	7241	325.03
WNK2	2	1	2028	151.13
WWTR1	1	1	279	28.96
YWHAE	1	1	2022	30.12
ZEB1	1	1	982	6.79

### Sheet: SKBR3
Oncogene	Nuber eccDNA carries oncogene	number of repicate found oncogene	Size(bp) maximum	Coverage dpth- maximum
ABL2	2	2	1068	85.81
ACSL6	1	1	9614	72.08
ACVR1B	1	1	16107	11.1
ACVR2A	3	2	274	22.58
AKT1	1	1	548	42.54
ANK1	1	1	228	36.63
ARHGEF10	2	2	6445	28.19
ARHGEF10L	3	1	3475	665.49
ARNT	1	1	674	13.24
ASPSCR1	3	2	2422	162.89
ATP2B3	2	1	450	21.12
AXIN2	1	1	553	17.34
BCL3	1	1	8819	8.94
BCL9	1	1	434	11.73
BCORL1	1	1	204	30.33
BIRC6	1	1	758	32.05
BLM	1	1	3496	7.38
CACNA1D	1	1	8841	4.81
CAMTA1	6	3	8329	88.4
CANT1	1	1	129	50.8
CARD11	4	2	405	100.03
CASP8	3	2	1836	669.42
CBFA2T3	13	3	25602	43.18
CCND1	3	2	194	543.8
CCNE1	1	1	401	42.7
CDK12	1	1	5437	5.47
CNOT3	1	1	7580	4.77
CNTNAP2	1	1	3115	8.73
CNTRL	1	1	211	49
CRTC1	3	2	8521	19.65
CSF1R	1	1	197	27.01
CSMD3	1	1	7699	4.96
CTNNA2	1	1	238	142.12
CUX1	4	2	6931	43.13
DCAF12L2	5	3	2167	499.43
DNMT3A	4	2	8630	19.44
EBF1	1	1	11221	9.29
ELF3	1	1	3179	7.49
ELF4	1	1	3428	5.6
ELL	3	3	1456	75.98
ELN	3	3	10603	18.98
ERBB2	3	3	17396	49.97
ESR1	1	1	335	11.84
EXT1	1	1	1094	11.96
FANCD2	1	1	762	37.32
FBLN2	2	1	6226	5.34
FEV	1	1	7692	5.64
FGFR3	1	1	1271	52.6
FLI1	1	1	1233	11.38
FLNA	1	1	2681	8.47
FLT4	1	1	5254	5.56
FOXO3	2	2	690	345.79
FOXP1	1	1	17512	20.62
GATA2	1	1	1549	332.65
GNA11	2	1	2252	30.31
GNAQ	1	1	1736	16.96
GNAS	5	3	8740	25.21
GOLPH3	1	1	595	11.38
GPC5	3	3	483	476.05
GPHN	5	3	1289	66.74
GRIN2A	2	2	13272	30.09
GTF2I	1	1	298	38.31
HIP1	1	1	10060	5.8
HMGA1	1	1	4151	5.04
HOXC11	1	1	25029	67.43
HOXC13	2	2	398	212.21
IGF2BP2	3	2	11222	37.45
IKZF3	1	1	366	11.73
KDM6A	5	3	1839	715.3
LEF1	4	2	551	45.68
LMNA	4	3	6476	28.83
LYN	1	1	1465	6.84
MAP2K2	2	1	24869	24.01
MAPK1	1	1	458	8.01
MDM4	2	2	773	14.79
MED12	2	2	5253	8.29
MITF	1	1	2833	6.13
MLLT1	3	2	1348	102.62
MLLT6	1	1	395	143.81
MSH2	2	1	1019	14.71
MSI2	1	1	2059	4.09
MUC4	3	2	10098	10.13
MYO5A	1	1	3860	8.83
N4BP2	2	1	635	21.44
NCOR1	1	1	492	6.02
NCOR2	14	3	19711	82.1
NDRG1	1	1	12318	6.26
NOTCH1	4	2	2021	51.69
NR2F2	1	1	190	9.96
NRG1	1	1	2019	8.2
NSD1	3	2	652	158.94
NT5C2	1	1	555	8.98
NTRK3	1	1	10009	18.67
NUMA1	1	1	10390	9.69
NUP98	1	1	5687	4.77
PATZ1	1	1	2420	11.36
PAX5	1	1	8244	7.38
PAX7	3	2	3393	258.75
PAX8	1	1	54	117.5
PDGFRB	1	1	1202	15.91
PIK3R2	1	1	8285	3.15
PLAG1	1	1	366	6.17
PLEC	8	2	4590	116.09
POLG	5	3	9815	518.87
PRDM16	13	3	14466	874.61
PTK6	1	1	17783	24.67
PTPN6	2	2	15512	15.68
PTPRT	4	2	7048	132.8
QKI	6	3	1043	32.21
RAC1	1	1	408	11.81
RAD51B	1	1	1397	59.78
RALGDS	2	1	1423	81.55
RARA	6	3	10578	86.7
RB1	1	1	479	62.59
RET	2	2	339	31.04
RMI2	1	1	1402	13.67
RNF213	3	1	15486	222.38
RUNX1	2	2	3533	181.04
RXRA	11	3	28812	416.85
SIRPA	1	1	15280	14.33
SKI	5	3	842	497.51
SMARCA4	2	1	5803	20.99
SOX21	1	1	1752	151.55
SRC	3	1	7097	75.87
SS18L1	1	1	439	38.46
SSX1	1	1	594	8.93
STAG1	1	1	824	78.16
STAT3	4	3	1016	221.22
STK11	1	1	1894	11.78
TAL1	1	1	480	13.06
TCF3	2	1	19544	13.1
TLX3	2	2	1798	137.66
TNRC18	5	2	1138	65.91
TRAF7	3	3	2069	198.2
TRIM33	4	3	267	659.66
TSC2	3	1	18036	21.8
USP9X	1	1	392	8.54
VAV1	1	1	4964	19.88
WNK2	1	1	427	8.05
ZBTB16	1	1	216	20.31
ZEB1	2	2	1199	25.56
ZFHX3	1	1	9063	14.49
ZMYM3	1	1	5737	11.17

### Sheet: MCF10A
Oncogene	Nuber eccDNA carries oncogene	number of repicate found oncogene	Size(bp) maximum	Coverage dpth- maximum
ABL2	5	3	854	651.81
BRAF	1	1	375	11.09
CASP8	3	3	1840	2517.17
CRTC1	1	1	2261	6.52
FNBP1	6	3	282	7688.73
HSP90AA1	6	3	382	62281.6
LEF1	4	3	556	296.41
MAFB	4	2	316	1581.53
MAP2K2	4	2	446	807.63
MAPK1	1	1	458	12.3
NCOR2	6	3	705	1050.41
NTRK3	1	1	3685	8.34
PAFAH1B2	1	1	95	8.46
PLEC	2	2	3722	91.25
PRDM16	3	2	3588	9.45
PTEN	2	2	340	103.01
SET	6	3	250	2743.6
TNFAIP3	4	2	247	302.3
